# Evolution of lineage-specific trafficking proteins and a novel post-Golgi trafficking pathway in Apicomplexa

**DOI:** 10.1101/2022.12.12.520010

**Authors:** Christen M. Klinger, Elena Jimenez-Ruiz, Tobias Mourier, Andreas Klingl, Leandro Lemgruber, Arnab Pain, Joel B. Dacks, Markus Meissner

## Abstract

The Organelle Paralogy Hypothesis (OPH) posits a mechanism to explain the evolution of non-endosymbiotically derived organelles, predicting that lineage-specific pathways organelles should result when identity-encoding membrane trafficking components duplicate and co-evolve. Here we investigate the presence of such lineage-specific membrane-trafficking machinery paralogs in the globally important lineage of parasites, the Apicomplexa. Using a new phylogenetic workflow, we are able to identify 18 novel paralogs of known membrane-trafficking machinery, the emergence of several of which correlate with the presence of new endomembrane organelles in apicomplexans or their larger lineage. Gene coregulation analysis of a large set of membrane-trafficking proteins in Toxoplasma both corroborate known molecular cell biological interactions between characterized machinery and suggest involvement of many of these new components into established pathways for biogenesis of or trafficking to the microneme and rhoptry invasion organelles. Moreover, focused molecular parasitological analysis of the apicomplexan Arf-like small GTPases, and the ArlX3 protein specifically, revealed a novel post-Golgi trafficking pathways involved in delivery of proteins to micronemes and rhoptries, with knock down demonstrating reduced invasion capacity. The totality of our data has identified an unforeseen post-Golgi trafficking pathway in apicomplexans and is consistent with the OPH mechanism acting to produce novel endomembrane pathways or organelles at various evolutionary stages across the Alveolate lineage.

**Significance statement:** The mechanism of non-endosymbiotic organelle evolution has been relatively poorly explored and yet is relevant to many eukaryotic compartments, including the endomembrane system. The Organelle Paralogy Hypothesis predicts novel lineage-specific paralogs evolutionarily concurrent with emergence of new endomembrane organelles or pathways. By investigating this phenomenon in the apicomplexan parasites and their relatives, we identify and profile over a dozen new trafficking factors, several correlating with emergence of lineage-specific organelles. Cell biological study of one such factor demonstrates the existence of a novel post-Golgi trafficking pathway for components to the invasion organelles in the parasite *Toxoplasma gondii*. This work reveals how non-endosymbiotic organelle evolution has shaped cellular novelty in this lineage, relevant both to global health and fundamental evolutionary biology.
