## Supplementary material for "Evolution of lineage-specific trafficking proteins and a novel post-Golgi trafficking pathway in Apicomplexa": Table S2

### Sheet: Sheet1
RNA-Seq gene expression data sets retrieved from ToxoDB.org for gene co-expression analysis
Source	Number of data sets	Reference
Murine macrophages infected by 29 different strains of T. gondii (ME49)	1	[PMID: 22847430]
T. gondii ME49 Bradyzoite in vitro Transcriptome (Sibley/Gregory)	1	None
T. gondii infection in 4 mouse cell types	4	[PMID: 28775382]
T. gondii ME49 Feline enterocyte, tachyzoite, bradyzoite stage transcriptome (Hehl, Ramakrishnan et al.)	7	None
T. gondii ME49 Tachyzoite Transcriptome Time Series (Gregory)	6	None
T. gondii ME49 Oocyst Time Series	3	[PMID: 22347997]
Acute and chronic T.gondii infection of mouse	2	[PMID: 25240600]
T. gondii VEG Day 3-4 Tachyzoite aligned to the TgME49 Genome	2	[PMID: 22457617]
