## Supplementary material for "Evolution of lineage-specific trafficking proteins and a novel post-Golgi trafficking pathway in Apicomplexa": Table S3

### Sheet: Sheet1
Name	Strain	Version	Source	Website	Date	Citation
Aureococcus anophagefferens	clone 1984	1	JGI	http://genome.jgi.doe.gov/Auran1/Auran1.download.html	2017-09-08	Proc Natl Acad Sci U S A. 2011 Mar 15;108(11):4352-7.
Arabidopsis thaliana		TAIR10	JGI-Phytozome	http://genome.jgi.doe.gov/Phytozome/Phytozome.download.html	2017-09-07	Nature. 2000 Dec 14;408(6814):796-815.
Babesia bigemina	BOND	33	PiroplasmaDB	http://piroplasmadb.org/common/downloads/	2017-09-08	Nucl Acid Res. 2014 Jul 1; 42(11):7113-7131.
Babesia bovis	T2Bo	33	PiroplasmaDB	http://piroplasmadb.org/common/downloads/	2017-09-08	PLoS Pathog. 2007 Oct 19; 3(10):1401-13.
Babesia microti	RI	33	PiroplasmaDB	http://piroplasmadb.org/common/downloads/	2017-09-08	Nucl Acid Res. 2012 Oct; 40(18):9102-14.
Bigelowiella natans	CCMP2755	1	JGI	http://genome.jgi.doe.gov/Bigna1/Bigna1.download.html	2017-09-08	Nature. 2012 Dec 6;492(7427):59-65.
Cyclospora cayetanensis	CHN_HEN01	33	ToxoDB	http://toxodb.org/common/downloads/	2017-09-08	Genome Announc. 2015 Nov-Dec; 3(6):e01324-15.
Chondrus crispus		ASM35022v2	Ensembl	http://plants.ensembl.org/Chondrus_crispus/Info/Index	2017-09-07	Proc Natl Acad Sci U S A. 2013 Mar 26;110(13):5247-52.
Cytauxzoon felis	Winnie	33	PiroplasmaDB	http://piroplasmadb.org/common/downloads/	2017-09-08	Tarigo, Jaime Lynn. Doctoral Thesis. NC State, 2013-02-26
Cryptosporidium hominis	TU502	33	CryptoDB	http://cryptodb.org/common/downloads/	2017-09-08	Nature. 2004 Oct 28;431(7012):1107-12.
Cryptosporidium muris	RN66	33	CryptoDB	http://cryptodb.org/common/downloads/	2017-09-08	(CryptoDB)
Cyanophora paradoxa				http://cyanophora.rutgers.edu/cyanophora/blast.php	2017-09-07	Science. 2012 Feb 17;335(6070):843-7.
Cryptosporidium parvum	IowaII	33	CryptoDB	http://cryptodb.org/common/downloads/	2017-09-08	Science. 2004 Apr 16;304(5669):441-5.
Chlamydomonas reinhardtii	281	5.5	JGI-Phytozome	http://genome.jgi.doe.gov/Phytozome/Phytozome.download.html	2017-09-07	Trends Plant Sci. 2014 Oct;19(10):672-80
Chromera velia	CCMP2878	33	CryptoDB	http://cryptodb.org/common/downloads/	2017-09-08	Elife. 2015 Jul 15;4:e06974.
Emiliania huxleyi		1	JGI	http://genome.jgi.doe.gov/Emihu1/Emihu1.download.html	2017-09-08	Nature. 2013 Jul 11;499(7457):209-13.
Ectocarpus siliculosus				https://bioinformatics.psb.ugent.be/gdb/ectocarpus/	2017-09-08	Nature. 2010 Jun 3;465(7298):617-21.
Eimeria tenella	Houghton	33	ToxoDB	http://toxodb.org/common/downloads/	2017-09-08	(ToxoDB)
Gregarina niphandrodes		33	CryptoDB	http://cryptodb.org/common/downloads/	2017-09-08	(CryptoDB)
Guillardia theta	CCMP2712		JGI	http://genome.jgi.doe.gov/Guith1/Guith1.download.html	2017-09-08	Nature. 2012 Dec 6;492(7427):59-65.
Hammondia hammondi	HH34	33	ToxoDB	http://toxodb.org/common/downloads/	2017-09-08	Proc Natl Acad Sci U S A. 2013 Apr 30;110(18):7446-51.
Ichthyopthirius multifiliis			IchDB	http://ich.ciliate.org/index.php/home/downloads	2017-09-08	Genome Biol. 2011 Oct 17;12(10):R100.
Neospora caninum	LIV	33	ToxoDB	http://toxodb.org/common/downloads/	2017-09-08	PLoS Pathog. 2012;8(3):e1002567.
Oxytricha trifallax			OxyDB	http://oxy.ciliate.org/index.php/home/downloads	2017-09-08	PLoS Biol. 2013;11(1):e1001473.
Plasmodium berghei	ANKA	33	PlasmoDB	http://plasmodb.org/common/downloads/	2017-09-08	Science. 2005 Jan 7;307(5706):82-6.
Plasmodium chabaudi	chabaudi	33	PlasmoDB	http://plasmodb.org/common/downloads/	2017-09-08	Science. 2005 Jan 7;307(5706):82-6.
Plasmodium falciparum	3D7	33	PlasmoDB	http://plasmodb.org/common/downloads/	2017-09-08	Nature. 2002 Oct 3;419(6906):498-511.
Plasmodium gallinaceum	8A	33	PlasmoDB	http://plasmodb.org/common/downloads/	2017-09-08	Genome Res. 2018 Apr;28(4):547-560.
Plasmodium knowlesi	H	33	PlasmoDB	http://plasmodb.org/common/downloads/	2017-09-08	Nature. 2008 Oct 9;455(7214):799-803.
Perkinsus marinus	ATCC50983	JCVI_PMG_1_0	Ensembl	http://protists.ensembl.org/Perkinsus_marinus_atcc_50983/Info/Index	2017-09-08	(TIGR)
Plasmodium ovale	GH01	33	PlasmoDB	http://plasmodb.org/common/downloads/	2017-09-08	Nature. 2017 Feb 2;542(7639):101-104.
Plasmodium reichenowi	CDC	33	PlasmoDB	http://plasmodb.org/common/downloads/	2017-09-08	Nat Commun. 2014 Sep 9;5:4754.
Plasmodium relictum	SGS1	33	PlasmoDB	http://plasmodb.org/common/downloads/	2017-09-08	Genome Res. 2018 Apr;28(4):547-560.
Phythophthora sojae		3	JGI	http://genome.jgi.doe.gov/Physo3/Physo3.download.html	2017-09-08	Science. 2006 Sep 1;313(5791):1261-6.
Paramecium tetraurelia			ParameciumDB	http://paramecium.cgm.cnrs-gif.fr/download/fasta/	2017-09-08	Nature. 2006 Nov 9;444(7116):171-8.
Phaeodactylum tricornutum	CCAP1055/1	2	JGI	http://genome.jgi.doe.gov/Phatr2/Phatr2.download.html	2017-09-08	Nature. 2008 Nov 13;456(7219):239-44.
Pythium ultimum		pug	Ensembl	http://protists.ensembl.org/Pythium_ultimum/Info/Index?db=core	2017-09-08	Genome Biol. 2010;11(7):R73.
Plasmodium vivax	Sal1	33	PlasmoDB	http://plasmodb.org/common/downloads/	2017-09-08	Wellcome Open Res. 2016 Nov 15;1:4.
Plasmodium yoelii	yoelii YM	33	PlasmoDB	http://plasmodb.org/common/downloads/	2017-09-08	Nature. 2002 Oct 3;419(6906):512-9.
Symbiodinium kawagutii		1		http://web.malab.cn/symka_new/download.jsp	2017-09-08	Science. 2015 Nov 6;350(6261):691-4.
Symbiodinium microadriaticum		1		http://smic.reefgenomics.org/download/	2017-09-08	Sci Reports. 2016 Dec 22;6:39734.
Symbiodinium minutum		1	OIST	http://marinegenomics.oist.jp/symb/viewer/download?project_id=21	2017-09-08	Curr Biol. 2013 Aug 5;23(15):1399-408.
Sarcocystis neurona	SN3	33	ToxoDB	http://toxodb.org/common/downloads/	2017-09-08	MBio. 2015 Feb 10;6(1).
Theileria annulata	Ankara	33	PiroplasmaDB	http://piroplasmadb.org/common/downloads/	2017-09-08	Science. 2005 Jul 1;309(5731):131-3.
Toxoplasma gondii	ME49	33	ToxoDB	http://toxodb.org/common/downloads/	2017-09-08	Nucl Acid Res. 2003 Jan 1;31(1):234-6.
Theileria orientalis	Shintoku	33	PiroplasmaDB	http://piroplasmadb.org/common/downloads/	2017-09-08	BMC Genomics. 2018; 19: 298.
Theileria parva	Muguga	33	PiroplasmaDB	http://piroplasmadb.org/common/downloads/	2017-09-08	Sciencce. 2005 Jul 1;309(5731):134-7.
Thalassiosira pseudonana	CCMP 1335	3	JGI	http://genome.jgi-psf.org/Thaps3/Thaps3.download.html	2017-09-08	Armbrust EV, et al, Science 2004
Tetrahymena thermophila			TGD	http://ciliate.org/index.php/home/downloads	2017-09-08	PLoS Biol. 2006 Sep;4(9):e286.
Vitrella brassicaformis	CCMP3155	33	CryptoDB	http://cryptodb.org/common/downloads/	2017-09-08	Elife. 2015 Jul 15;4:e06974.
