## Supplementary material for "Evolution of lineage-specific trafficking proteins and a novel post-Golgi trafficking pathway in Apicomplexa": Table S4

### Sheet: Primers list
Primer Name	Sequence	Description
ArlX1 LIC fwd	TACTTCCAATCCAATTTAATGCAGACGTGAGGGTCATCTCTG	LIC cloning of ArlX1-3xHA endogenous tagging vector
ArlX1 LIC rev	TCCTCCACTTCCAATTTTAGCAGATTTCCCTTTTTGCTTTTTTTTC	LIC cloning of ArlX1-3xHA endogenous tagging vector
ArlX2 LIC fwd	TACTTCCAATCCAATTTAATGCTCGGAAGGCAAGAACCATG	LIC cloning of ArlX2-3xHA endogenous tagging vector
ArlX2 LIC rev	TCCTCCACTTCCAATTTTAGCCTGGACTTTACAGCATGCATAG	LIC cloning of ArlX2-3xHA endogenous tagging vector
ArlX3 LIC fwd	TACTTCCAATCCAATTTAATGCGGCTCTGCAGGATCTTCG	LIC cloning of ArlX3-3xHA endogenous tagging vector
ArlX3 LIC rev	TCCTCCACTTCCAATTTTAGCCCAGTGAAACTCCACAGAC	LIC cloning of ArlX3-3xHA endogenous tagging vector
ArlX1 LIC int fwd	GCAAGTCAAAAGCAAGCGGC	Integration PCR for ArlX1-3xHA
ArlX2 LIC int fwd	GTCCTGGCAGGTCCAGTAGG	Integration PCR for ArlX2-3xHA
ArlX3 LIC int fwd	CGCGTCCTCCGTTTCTAAGC	Integration PCR for ArlX3-3xHA
HA tag rev	GGATAGCCAGCGTAGTCCGGG	Integration PCR for endogenous HA tagging
ArlX3 gRNA fwd	AAGTTGACTCGAGGCAGACAGACTTG	ArlX3 N-terminal gRNA cloning
ArlX3 gRNA rev	AAAACAAGTCTGTCTGCCTCGAGTCA	ArlX3 N-terminal gRNA cloning
ArlX3 TATi fwd	cctcccgcgtgcttactcttggctttttgcgctggaatttctcgccgaag GATTTTGCCGATTTCGGCCTATTGG	T7S1-myc-ArlX3 cassette PCR
ArlX3 TATi rev	actgacatgtggctgcgcgactccgagcgcatccacccagaggctgccat CAGGTCCTCCTCGGAGATGAGCTTCTGCTCCATTTTG	T7S1-myc-ArlX3 cassette PCR
ArlX3 5’int fwd	TTGGCGAATCTCCAGGGTGTCCCG	TATi-ArlX3 5’ integration
HX 5’UTR rev	CGCACGGCAGTCAGATAACAGGTGTA	TATi-ArlX3 5’ integration
Sag1 fwd	GCTGCACCACTTCATTATTTCTTCTGG	TATi-ArlX3 3’ integration
Myc tag fwd	GGAGCAGAAGCTCATCTCCGAG	TATi-ArlX3 3’ integration
ArlX3 1st exon rev	TTCGTCAAAGAGTCCGTCCG	TATi-ArlX3 3’ integration
ArlX1 1st exon gRNA fwd	AAGTTGGACCCACAAACATGATATGG	ArlX1 1st exon gRNA cloning
ArlX1 1st exon gRNA rev	AAAACCATATCATGTTTGTGGGTCCA	ArlX1 1st exon gRNA cloning
ArlX1 1st exon STOP	cttcgattcaggcgcttccttgtataaatgtgcgcctcatgcTAAgcTAAgcTAAgcTAAgcg atcatgtttgtgggtcctcctggagtgggaaagacgacac	Synthetic oligo to introduce STOP codons into ArlX1 1st exon together with gRNA
ArlX1 1st exon seq fwd	GCAAGTCAAAAGCAAGCGGC	PCR/sequencing across ArlX1 STOP insertion
ArlX1 1st exon seq rev	GAAAGGCACAAGCACAGACG	PCR/sequencing across ArlX1 STOP insertion
gR337 ArlX1 fw	AAGTTgATGAGGCGCACATTTATACA G	Generation of gRNA against ArlX1
gR337 ArlX1 rv	AAAACTGTATAAATGTGCGCCTCATcA	Generation of gRNA against ArlX1
gR338 ArlX2 fw	AAGTTGCGGCGAAGCAAGATCGCCC G	Generation of gRNA against ArlX2
gR338 ArlX2 rv	AAAACGGGCGATCTTGCTTCGCCGCA	Generation of gRNA against ArlX2
gR339 ArlX3 fw	AAGTTGCGATGGCATTGAAACGCGG G	Generation of gRNA against ArlX3
gR339 ArlX3 rv	AAAACCCGCGTTTCAATGCCATCGCA	Generation of gRNA against ArlX3
seq gR337fw	TGCAATCGTTTCGCTCATCC	sequencing across Cas9 targeted region in ArlX1
seq gR337rv	caagctggaccagaagacatat	sequencing across Cas9 targeted region in ArlX1
seq gR338fw	atcaacgtgttgggaatccg	sequencing across Cas9 targeted region in ArlX2
seq gR338rv	catgccactccacttctctt	sequencing across Cas9 targeted region in ArlX2
seq gR339fw	tctcacttcttgagtcgttgc	sequencing across Cas9 targeted region in ArlX3
seq gR339rv	gacagaagcacacggaaatg	sequencing across Cas9 targeted region in ArlX3
gRNA TgSORTLR Fwd	AAGTTGCTCCTACAGAGCTGCAAGAG	Generation of gRNA targeting of SORTLR for tagging
gRNA TgSORTLR Rev	AAAACTCTTGCAGCTCTGTAGGAGCA	Generation of gRNA targeting of SORTLR for tagging
TgSORTLR Fwd H	TTCCGCGTCTGGCGCCGCCGCGATTCGACGAGGATAACGTCGAACTTCTTGCTAAAATTGGAAGTGGAGG	Amplification of donor repair DNA introducing a tag in the C-terminus of SORTLR
TgSORTLR Rev H	AAAGACATGCGAGACACGAAAGAGAGCCGTCTTCGGCGGAAGCTCCTACAATAACTTCGTATAATGTATGCTATACG	Amplification of donor repair DNA introducing a tag in the C-terminus of SORTLR
TgSORTLR Int Fwd	CTGAGCAGGAGACGTCTCT	SORTLR 3' tag integration
TgSORTLR Int Rev	AGATTTCCTTTGCAGGCACA	SORTLR 3' tag integration

### Sheet: Vectors list
Plasmid ID	Description	Purpose	Source	Citation
pG40	GRASP-RFP	Transient transfection; marks Golgi	Kristin Hager	Nature. 2002 Aug 1;418(6897):548-52.
pG41	ptubmCherryFP-TgTubA1-CAT	Transient transfection; marks microtubules	John Murray	J Cell Biol. 2002 Mar 18;156(6):1039-50.
pG42	GalNacYFP	Transient transfection; marks TGN	Manami Nishi	(Unpublished)
pG47	TgERD-GFP	Transient transfection; marks Golgi	Kristin Hager	Eukaryot Cell. 2005 Feb;4(2):432-42.
pG145	P30-GFP-HDEL/sagCAT	Transient transfection; marks ER	Boris Striepen	J Cell Sci. 1999 Aug;112 ( Pt 16):2631-8.
pG256	pmorn1cherryMORN1/sagCAT	Transient transfection	Marc-Jan Gubbels	J Cell Sci. 2006 Jun 1;119(Pt 11):2236-45.
pG474	Tub-Cas9-YFP-pU6-ccdB-tracrRNA	gRNA cloning for CRISPR/CAS9	Meissner	NA
pG514	LIC 3xHA HX	LIC cloning of endogenous tagging vectors	Meissner	Eukaryot Cell. 2009 Apr;8(4):530-9.
pG661	pT8TATi1-HX-tetO751myc	PCR amplification for ArlX3 promoter displacement	Dominique Soldati	EMBO J. 2013 Jun 12;32(12):1702-16.
pG738	LIC ArlX1 C-ter-3xHA (pG514)	Endogenous tagging of ArlX1	This work	NA
pG734	LIC ArlX2 C-ter-3xHA (pG514)	Endogenous tagging of ArlX2	This work	NA
pG736	LIC ArlX3 C-ter-3xHA (pG514)	Endogenous tagging of ArlX3	This work	NA
pG828	ArlX3 5'UTR gRNA (pG474)	CRISPR-CAS9 DSB just prior to ArlX3 START codon	This work	NA
pG838	ArlX1 1st exon gRNA in (pG474)	CRISPR-CAS9 DSB within ArlX1 1st exon	This work	NA
gR337	ArlX1 disruption gRNA	CRISPR-CAS9 DSB within ArlX1 1st exon	This work	NA
gR338	ArlX2 disruption gRNA	CRISPR-CAS9 DSB within ArlX2 4th exon	This work	NA
gR339	ArlX2 disruption gRNA	CRISPR-CAS9 DSB within ArlX3 2nd exon	This work	NA
pG1012	puC19YFPFLAG	plasmid used as Donor DNA repair template for SORTLR tagging	Meissner	Nat.Micro 2022.7(6): p. 882-895.

### Sheet: Antibodies list
Antibody	Primary/Secondary	Dilution IFA	Dilution WB	Source
c-myc tag	P	1/1000	1/1000	Sigma, cat # M-4439
HA tag	P	1/1000	1/1000	Roche, cat # 1187431001
Aldolase	P	-	1/5000	David Sibley
AMA1	P	1/500	-	Gary Ward
ATPase	P	1/3000	-	Peter Bradley
CPN60	P	1/1000	-	Lilach Sheiner/Swati Agrawal
Catalase	P	-	1/3000	Meissner
DrpB	P	1/500	-	Peter Bradley
GAP45	P	1/3000-1/5000	-	Dominique Soldati
ISP1	P	1/1000	-	Peter Bradley
M2AP	P	1/1000	-	Vern Carruthers
MIC3	P	1/300	-	Meissner
MIC4	P	1/3000	-	Dominique Soldati
ROP2,3,4	P	1/500	-	Meissner
ROP5	P	1/1000	-	Maryse Lebrun
AlexaFluor488	S	1/3000	-	Life Technologies
AlexaFluor594	S	1/3000	-	Life Technologies
AlexaFluor647	S	1/3000	-	Life Technologies
IRDye680	S	-	1/15000	Li-Cor
IRDye800	S	-	1/15000	Li-Cor
