## Supplementary material for "Evolution of lineage-specific trafficking proteins and a novel post-Golgi trafficking pathway in Apicomplexa": Table S5

### Sheet: 3Seqs
Generation Number	Number of Mismatches	Accuracy
1	2	95.56
2	0	100
3	2	95.56
4	2	95.56
5	0	100
6	0	100
7	2	95.56
8	2	95.56
9	2	95.56
10	4	91.11
11	2	95.56
12	0	100
13	0	100
14	0	100
15	0	100
16	0	100
17	0	100
18	2	95.56
19	2	95.56
20	0	100
21	9	80
22	0	100
23	4	91.11
24	0	100
25	4	91.11
26	4	91.11
27	4	91.11
28	3	93.33
29	2	95.56
30	0	100
31	0	100
32	2	95.56
33	0	100
34	2	95.56
35	0	100
36	0	100
37	0	100
38	4	91.11
39	0	100
40	0	100
41	0	100
42	2	95.56
43	0	100
44	2	95.56
45	0	100
46	2	95.56
47	0	100
48	0	100
49	4	91.11
50	0	100
51	2	95.56
52	2	95.56
53	2	95.56
54	2	95.56
55	2	95.56
56	2	95.56
57	0	100
58	4	91.11
59	4	91.11
60	2	95.56
61	0	100
62	0	100
63	0	100
64	2	95.56
65	0	100
66	2	95.56
67	4	91.11
68	5	88.89
69	0	100
70	0	100
71	2	95.56
72	0	100
73	0	100
74	0	100
75	2	95.56
76	0	100
77	0	100
78	2	95.56
79	0	100
80	2	95.56
81	4	91.11
82	0	100
83	4	91.11
84	0	100
85	2	95.56
86	2	95.56
87	4	91.11
88	2	95.56
89	0	100
90	4	91.11
91	2	95.56
92	3	93.33
93	0	100
94	0	100
95	0	100
96	2	95.56
97	4	91.11
98	0	100
99	4	91.11
100	0	100

### Sheet: 4Seqs
Generation Number	Number of Mismatches	Accuracy
1	4	95
2	0	100
3	6	92.5
4	2	97.5
5	2	97.5
6	7	91.25
7	2	97.5
8	6	92.5
9	0	100
10	2	97.5
11	0	100
12	4	95
13	2	97.5
14	0	100
15	4	95
16	6	92.5
17	4	95
18	4	95
19	5	93.75
20	6	92.5
21	0	100
22	0	100
23	2	97.5
24	6	92.5
25	6	92.5
26	0	100
27	0	100
28	6	92.5
29	4	95
30	0	100
31	2	97.5
32	12	85
33	0	100
34	2	97.5
35	2	97.5
36	2	97.5
37	4	95
38	0	100
39	2	97.5
40	6	92.5
41	4	95
42	0	100
43	9	88.75
44	2	97.5
45	2	97.5
46	6	92.5
47	0	100
48	6	92.5
49	6	92.5
50	0	100
51	0	100
52	7	91.25
53	2	97.5
54	7	91.25
55	2	97.5
56	4	95
57	2	97.5
58	3	96.25
59	6	92.5
60	2	97.5
61	2	97.5
62	2	97.5
63	4	95
64	0	100
65	2	97.5
66	9	88.75
67	4	95
68	3	96.25
69	4	95
70	5	93.75
71	0	100
72	2	97.5
73	4	95
74	2	97.5
75	4	95
76	2	97.5
77	8	90
78	4	95
79	2	97.5
80	4	95
81	2	97.5
82	4	95
83	4	95
84	4	95
85	7	91.25
86	4	95
87	4	95
88	8	90
89	8	90
90	4	95
91	0	100
92	4	95
93	3	96.25
94	7	91.25
95	6	92.5
96	2	97.5
97	2	97.5
98	3	96.25
99	6	92.5
100	8	90

### Sheet: 5Seqs
Generation Number	Number of Mismatches	Accuracy
1	6	95.2
2	7	94.4
3	7	94.4
4	3	97.6
5	2	98.4
6	4	96.8
7	6	95.2
8	4	96.8
9	5	96
10	11	91.2
11	6	95.2
12	7	94.4
13	9	92.8
14	7	94.4
15	6	95.2
16	6	95.2
17	10	92
18	4	96.8
19	7	94.4
20	6	95.2
21	7	94.4
22	5	96
23	10	92
24	2	98.4
25	4	96.8
26	0	100
27	6	95.2
28	0	100
29	2	98.4
30	2	98.4
31	8	93.6
32	6	95.2
33	4	96.8
34	8	93.6
35	8	93.6
36	2	98.4
37	4	96.8
38	2	98.4
39	4	96.8
40	6	95.2
41	4	96.8
42	9	92.8
43	5	96
44	7	94.4
45	0	100
46	5	96
47	2	98.4
48	0	100
49	6	95.2
50	6	95.2
51	8	93.6
52	4	96.8
53	8	93.6
54	6	95.2
55	4	96.8
56	5	96
57	6	95.2
58	8	93.6
59	5	96
60	4	96.8
61	6	95.2
62	10	92
63	10	92
64	3	97.6
65	10	92
66	7	94.4
67	12	90.4
68	7	94.4
69	8	93.6
70	8	93.6
71	7	94.4
72	4	96.8
73	7	94.4
74	7	94.4
75	5	96
76	4	96.8
77	0	100
78	4	96.8
79	2	98.4
80	4	96.8
81	7	94.4
82	8	93.6
83	0	100
84	6	95.2
85	6	95.2
86	6	95.2
87	11	91.2
88	4	96.8
89	6	95.2
90	8	93.6
91	4	96.8
92	13	89.6
93	6	95.2
94	4	96.8
95	4	96.8
96	8	93.6
97	3	97.6
98	4	96.8
99	2	98.4
100	2	98.4
