## Supplementary material for "Evolution of lineage-specific trafficking proteins and a novel post-Golgi trafficking pathway in Apicomplexa": Table S6

### Sheet: ArlX1
Alternative topology	logL	∆logL	bp-RELL	p-KH	p-SH	p-WKH	p-WSH	c-ELW	p-AU
Unconstrained	-36454.9	0	0.37	0.694	1	0.693	0.995	0.362	0.835
Sister to Sar	-36465.3	10.342	0.0362	0.12	0.739	0.12	0.513	0.0375	0.232
Sister to Arf	-36461.3	6.3964	0.0565	0.306	0.84	0.306	0.871	0.0641	0.513
Sister to Arl1	-36481.1	26.112	0.0433	0.101	0.337	0.101	0.316	0.0433	0.133
Sister to Arl2	-36476.3	21.332	0.0008	0.0286	0.409	0.0286	0.193	0.000917	0.0502
Sister to Arl3	-36476.5	21.564	0.0014	0.028	0.402	0.028	0.197	0.00124	0.0637
Sister to Arl5	-36462.7	7.721	0.145	0.307	0.775	0.307	0.756	0.142	0.461
Sister to Arl6	-36469.4	14.477	0.0007	0.0627	0.622	0.0627	0.408	0.00129	0.124
Sister to Arl8	-36465.2	10.306	0.0295	0.138	0.768	0.138	0.596	0.0306	0.216
Sister to Arl13	-36498.2	43.214	0.005	0.0165	0.107	0.0165	0.0693	0.00544	0.0202
Sister to ARFRP	-36484.4	29.44	0	0.0102	0.211	0.0102	0.0747	5.7e-05	0.00143
Sister to Arf/Arl1/Arl5	-36461.3	6.396	0.0608	0.306	0.84	0.306	0.883	0.0641	0.502
Sister to Arl2/Arl3	-36465.3	10.375	0.158	0.279	0.688	0.279	0.673	0.156	0.424
Sister to Arl6/Arl8	-36468.4	13.417	0.0901	0.182	0.611	0.182	0.526	0.0894	0.282
Sister to Arl13/ARFRP	-36469.3	14.373	0.0021	0.0271	0.629	0.0271	0.181	0.00228	0.0533

### Sheet: ArlX2
Alternative topology	logL	∆logL	bp-RELL	p-KH	p-SH	p-WKH	p-WSH	c-ELW	p-AU
Unconstrained	-31969.2	0	0.333	0.684	1	0.684	0.994	0.33	0.873
Sister to Sar	-31983.8	14.545	0.0462	0.196	0.74	0.196	0.692	0.0466	0.36
Sister to Arf	-31990.4	21.19	0.015	0.0888	0.582	0.0888	0.438	0.0152	0.202
Sister to Arl1	-32002.4	33.206	0.0619	0.115	0.341	0.115	0.32	0.0612	0.191
Sister to Arl2	-31996.8	27.582	0.0428	0.113	0.424	0.113	0.388	0.0429	0.188
Sister to Arl3	-31997	27.774	0.0105	0.06	0.427	0.06	0.325	0.0111	0.167
Sister to Arl5	-31993.8	24.535	0.059	0.147	0.485	0.147	0.469	0.0592	0.242
Sister to Arl6	-31975.5	6.2992	0.104	0.316	0.906	0.316	0.897	0.105	0.614
Sister to Arl8	-31980	10.779	0.0867	0.217	0.805	0.217	0.725	0.0878	0.438
Sister to Arl13	-31989.4	20.15	0.0324	0.122	0.564	0.122	0.469	0.032	0.196
Sister to ARFRP	-31989.6	20.347	0.0431	0.116	0.593	0.116	0.472	0.0438	0.236
Sister to Arf/Arl1/Arl5	-31985.4	16.198	0.0169	0.162	0.708	0.151	0.664	0.0172	0.286
Sister to Arl2/Arl3	-31985.7	16.42	0.0195	0.113	0.714	0.113	0.566	0.02	0.346
Sister to Arl6/Arl8	-31977.3	8.0991	0.0746	0.282	0.867	0.282	0.852	0.0749	0.493
Sister to Arl13/ARFRP	-31982.6	13.322	0.054	0.209	0.745	0.209	0.717	0.0538	0.372

### Sheet: ArlX3
Alternative topology	logL	∆logL	bp-RELL	p-KH	p-SH	p-WKH	p-WSH	c-ELW	p-AU
Unconstrained	-32695.8	6.3256	0.166	0.382	0.834	0.382	0.871	0.163	0.559
Sister to Sar	-32702.9	13.456	0.0819	0.227	0.681	0.227	0.692	0.081	0.392
Sister to Arf	-32689.4	7.3783e-05	0.191	0.489	0.951	0.489	0.951	0.196	0.785
Sister to Arl1	-32703	13.531	0.0426	0.262	0.667	0.262	0.744	0.0427	0.278
Sister to Arl2	-32717.1	27.615	0.0244	0.0789	0.355	0.0788	0.289	0.0234	0.114
Sister to Arl3	-32717	27.52	0.0028	0.0325	0.34	0.0325	0.169	0.00287	0.0906
Sister to Arl5	-32701.8	12.358	0.0389	0.262	0.749	0.262	0.81	0.038	0.361
Sister to Arl6	-32706.6	17.125	0.0318	0.236	0.57	0.234	0.734	0.0318	0.286
Sister to Arl8	-32709.8	20.326	0.0075	0.194	0.491	0.147	0.562	0.00802	0.12
Sister to Arl13	-32711.8	22.362	0.0339	0.114	0.472	0.114	0.403	0.0329	0.155
Sister to ARFRP	-32733.6	44.157	0.0008	0.041	0.124	0.0297	0.15	0.000856	0.0155
Sister to Arf/Arl1/Arl5	-32689.4	0	0.191	0.511	1	0.511	0.962	0.196	0.787
Sister to Arl2/Arl3	-32697.1	7.695	0.0758	0.358	0.846	0.358	0.894	0.076	0.512
Sister to Arl6/Arl8	-32705.3	15.808	0.0813	0.25	0.595	0.25	0.702	0.0793	0.33
Sister to Arl13/ARFRP	-32705.3	15.873	0.03	0.172	0.632	0.172	0.637	0.0281	0.281
